# Dysfunctional effector programming in Foxp3-ΔE2 Tregs promotes enhanced CD8^+^ T cell responses

**DOI:** 10.64898/2026.04.20.719728

**Authors:** Kristin N. Weinstein, Zoe H. Bishop, Elya A. Shamskhou, Finnegan N. Barry, Gabriela Verdezoto, Marissa de Leon, Joseph R. Albe, Andrew Koval, Baohua Zhou, Phillip P. Domeier, Michael Y. Gerner, Daniel J. Campbell, Steven F. Ziegler

## Abstract

Regulatory T cells (Tregs) prevent autoimmunity through suppressive functions largely programmed by the transcription factor FOXP3. Humans express two major alternatively spliced isoforms of FOXP3: a full-length version containing all coding exons (FOXP3-FL) and a version lacking Exon 2 (FOXP3-ΔE2). Sole FOXP3-ΔE2 expression causes lethal IPEX syndrome, indicating that FOXP3 Exon 2 is essential for full Treg function. Here, we used Foxp3-ΔE2 mice to determine how Foxp3 Exon 2 impacts the functional differentiation of Tregs at homeostasis and during inflammation. Analysis of central and effector Foxp3-ΔE2 Treg populations revealed dysfunctional effector Treg programming, including reduced expression of IL-2 receptor subunits, CTLA-4, and tissue-homing chemokine receptors. During influenza infection, reduced IL-2 regulation by Foxp3-ΔE2 Tregs and decreased Foxp3-ΔE2 Treg localization to the T cell zone during priming contributed to enhanced acute and memory CD8^+^ T cell responses. Thus, dysfunctional effector Treg programming by the Foxp3-ΔE2 isoform impairs suppressive function, resulting in failure to restrain CD8^+^ T cells and aberrant immune responses.

**One Sentence Summary:** Foxp3-ΔE2 expressing regulatory T cells have dysfunctional effector programming which impairs their IL-2 regulation function and co-localization with conventional T cells during priming, thereby enhancing CD8^+^ T cell responses.

**Graphical abstract:** 

Dysfunctional Foxp3-ΔE2 effector Treg programming includes reduced IL-2Rα and CXCR3 expression and increased CCR7 expression, driving reduced Foxp3-ΔE2 Treg IL-2 sink activity and localization to the T cell zone of the lymph node during influenza viral infection. Together, these defective mechanisms of suppression by Foxp3-ΔE2 Tregs promote CD8^+^ T cell responses during acute infection and memory formation in Foxp3-ΔE2 mice.
