## Supplemental Table 5 for "Dysfunctional effector programming in Foxp3-ΔE2 Tregs promotes enhanced CD8^+^ T cell responses"

### Sheet: Sheet1
Target	Fluor	Clone	Company	Catalog
CD3	BUV737	145-2C11	BD Horizon	612771
CD3	APC	145-2C11	eBioscience	17-0031-83
CD4	BUV496	GK1.5	BD Horizon	612952
CD4	BUV737	GK1.5	BD Horizon	612761
CD8	BV785	53-6.7	Biolegend	100750
CD8	APC-Cy7	53-6.7	BD Pharmingen	557654
CD11c	BUV615	N418	BD OptiBuild	751222
CD25	PE-Cy7	PC61.5	Invitrogen	25-0251-82
CD44	BV650	IM7	BD Horizon	569707
CD44	A700	IM7	BD Pharmingen	560567
CD45	BUV395	30-F11	BD Horizon	564279
CD45.2	A700	104	Invitrogen	56-0454-82
CD62L	BUV563	MEL-14	BD OptiBuild	741230
CD62L	BV421	MEL-14	Biolegend	104436
CD80	A647	16-10A1	Biolegend	104718
CD86	BUV737	GL1	BD OptiBuild	741737
CD127	PE-Dazzle 594	A7R34	Biolegend	135032
CD152 (CTLA-4)	BV421	UC10-4B9	Biolegend	106312
CD152 (CTLA-4)	PE-Dazzle 594	UC10-4B9	Biolegend	106318
CD154 (CD40L)	FITC	SA047C3	Biolegend	157005
CD183 (CXCR3)	RB744	CXCR3-173	BD OptiBuild	757289
CD185 (CXCR5)	Biotin	2G8	BD Pharmingen	551960
CD194 (CCR4)	PE-Cy7	2G12	Biolegend	131214
CD197 (CCR7)	A488	4B12	Biolegend	120110
CD198 (CCR8)	BV421	SA214G2	Biolegend	150305
CD278 (ICOS)	RB670	7E.17G9	BD OptiBuild	770027
CD279 (PD-1)	BV605	J43	BD Horizon	563059
Foxp3	PE	NRRF-30	Invitrogen	12-4771-82
Foxp3	e660	FJK-16s	Invitrogen	50-5773-82
Granzyme B	A647	GB11	Biolegend	515406
Ki67	RB744	B56	BD Horizon	570502
KLRG1	FITC	2F1/KLRG1	Biolegend	138410
pSTAT5	PE-Cy7	47	BD Phosflow	560117
Siglec-F	BV711	E50-2440	BD OptiBuild	740764
Streptavidin	BV711		Biolegend	405241
Zombie Fixable Viability Kit	NIR		Biolegend	423106
